# Sleep is bi-directionally modified by amyloid beta oligomers

**DOI:** 10.1101/610014

**Authors:** Güliz Gürel Özcan, Sumi Lim, Patricia L.A. Leighton, W. Ted Allison, Jason Rihel

## Abstract

Disrupted sleep is a major feature of Alzheimer’s Disease (AD), often arising years before symptoms of cognitive decline. Prolonged wakefulness exacerbates the production of amyloid-beta (Aβ) species, a major driver of AD progression, suggesting that sleep loss further accelerates AD through a vicious cycle. However, the mechanisms by which Aβ affects sleep are unknown. We demonstrate in zebrafish that Aβ acutely and reversibly enhances or suppresses sleep as a function of oligomer length. Genetic disruptions revealed that short Aβ oligomers induce acute wakefulness through Adrenergic receptor b2 (Adrb2) and Progesterone membrane receptor component 1 (Pgrmc1), while longer Aβ forms induce sleep through a pharmacologically tractable Prion Protein (PrP) signalling cascade. Our data indicate that Aβ can trigger a bi-directional sleep/wake switch. Alterations to the brain’s Aβ oligomeric milieu, such as during the progression of AD, may therefore disrupt sleep via changes in acute signalling events.

**HIGHLIGHTS:**

- Amyloid beta oligomers can drive either sleep or wakefulness, depending on their size
- Wakefulness driven by short amyloid beta oligomers requires binding partners Adrenergic Beta Receptor 2 and Pgrmc1
- Long amyloid beta oligomers drive sleep through interaction with Prion Protein
- The in vivo sleep effects of amyloid beta can be pharmacologically blocked by targeting several steps of the Amyloid beta-Prion Protein signalling cascade.
