## Supplemental Table 1 for "Sleep is bi-directionally modified by amyloid beta oligomers"

### Sheet: Downregulated
Downregulated regions in 4oC (Aβ short)	Signal in ROI	Top Label	Signal
ROI name
Rhombencephalon - Vmat2 Cluster 2	3199.47	EtVmat2-GFP	2.524
Rhombencephalon - Gad1b Cluster 15	1387.97	EtVmat2-GFP	2.9676
Rhombencephalon - Vmat2 Cluster 1	765.176	EtVmat2-GFP	2.5907
Rhombencephalon - S1181t Cluster	360.885	Vglut2a-GFP	3.2139
Rhombencephalon - Vglut2 cluster 2	340.304	Vglut2a-GFP	3.6229
Rhombencephalon - 6.7FDhcrtR-Gal4 Stripe 4	288.295	Vglut2a-GFP	1.7404
Rhombencephalon - Olig2 Cluster	207.238	Olig2-GFP	3.1324
Mesencephalon - Retinal Arborization Field 7 (AF7)	179.117	Anti-GlyR	6.1594
Rhombencephalon - Glyt2 Cluster 1	152.093	EtVmat2-GFP	3.0141
Rhombencephalon - Corpus Cerebelli	104.245	Ptf1aGal4-uasKaede	2.9408
Rhombencephalon - Cerebellum Gad1b Enriched Areas	100.053	Ptf1aGal4-uasKaede	3.2393
Rhombencephalon - Valvula Cerebelli	91.8509	Ptf1aGal4-uasKaede	1.0747
Rhombencephalon - Gad1b Stripe 3	90.0855	Vglut2a-GFP	1.4014
Rhombencephalon - Vglut2 Stripe 4	84.0428	Gad1b-GFP	1.652
Rhombencephalon - Cerebellum	75.1897	Ptf1aGal4-uasKaede	3.6067
Rhombencephalon - Vmat2 Cluster 5	71.4232	EtVmat2-GFP	1.77
Rhombencephalon - Glyt2 Stripe 3	70.6871	Elavl3-H2BRFP	1.36
Diencephalon - Pineal Vmat2 cluster	64.0932	Anti-TH	6.8866
Mesencephalon - Medial Tectal Band	59.7131	Gad1b-GFP	2.9737
Rhombencephalon - Rhombomere 2	53.6618	Vglut2a-GFP	5.0589
Diencephalon - Pineal	51.8539	Glyt2-GFP	6.433
Mesencephalon - Torus Longitudinalis	46.0351	6.7FRhcrtR-Gal4-uasKaede	2.4222
Rhombencephalon - Rhombomere 3	45.5162	Vglut2a-GFP	4.4593
Diencephalon - Left Habenula Vglut2 Cluster	43.9844	Vglut2a-GFP	4.2781
Rhombencephalon - VII Facial Motor and octavolateralis efferent neurons	41.3011	Isl1-GFP	2.531
Rhombencephalon - Rhombomere 1	37.1026	Ptf1aGal4-uasKaede	3.9184
Diencephalon - Habenula	36.5325	Vglut2a-GFP	3.1882
Rhombencephalon - Olig2 enriched areas in cerebellum	34.0793	Olig2-GFP	2.1918
Diencephalon - Right Habenula Vglut2 Cluster	28.2708	Olig2-GFP	3.2601
Mesencephalon -	26.2243	Isl2bGal4-uasDendra	10.6462
Rhombencephalon - Vglut2 Stripe 1	26.0584	Vglut2a-GFP	3.6939
Mesencephalon - Tectum Stratum Periventriculare	25.701	Gad1b-GFP	4.2488
Rhombencephalon -	24.7943	Vglut2a-GFP	3.6965
Rhombencephalon - Rhombomere 4	22.7955	Vglut2a-GFP	2.8446
Telencephalon - Vglut2 rind	21.1361	Vglut2a-GFP	5.2349
Rhombencephalon - Gad1b Cluster 4	20.3572	Elavl3-H2BRFP	1.564
Mesencephalon - Tecum Neuropil	15.5971	Isl2bGal4-uasDendra	11.7043
Rhombencephalon - Vglut2 cluster 1	14.2467	Vglut2a-GFP	1.2899
Rhombencephalon - Rhombomere 6	14.097	Vglut2a-GFP	4.9555
Rhombencephalon - Rhombomere 5	13.3071	Elavl3-H2BRFP	3.337
Telencephalon - Pallium	12.073	Vglut2a-GFP	5.3176
Rhombencephalon - Ptf1a Cluster 1	8.9151	Elavl3-H2BRFP	1.7545
Diencephalon - Hypothalamus Vglut2 Cluster 6	5.7442	Elavl3-H2BRFP	2.5499
Rhombencephalon - Eminentia Granularis	5.5843	Ptf1aGal4-uasKaede	2.5313
Telencephalon -	5.5741	Vglut2a-GFP	5.9448
Rhombencephalon - Cerebelluar-Vglut2 enriched areas	4.6284	Vglut2a-GFP	1.8897
Rhombencephalon - Otpb Cluster 2 - locus coeruleus	3.7423	EtVmat2-GFP	5.3202
Diencephalon - Hypothalamus Gad1b Cluster 3 Sparse	3.1611	Anti-GlyR	2.9613
Rhombencephalon - Vglut2 Stripe 3	2.9551	Elavl3-H2BRFP	1.5026
Rhombencephalon - Isl1 Cluster 1	2.3162	Isl1-GFP	1.7249
Diencephalon -	1.9788	Olig2-GFP	6.2451
Rhombencephalon - 6.7FDhcrtR-Gal4 Cluster 1	1.7559	6.7FRhcrtR-Gal4-uasKaede	3.4201
Mesencephalon - Torus Semicircularis	1.5625	Vglut2a-GFP	2.8373
Telencephalon - Vmat2 cluster	1.2094	Gad1b-GFP	2.9322
Rhombencephalon - Locus Coreuleus	1.1817	EtVmat2-GFP	5.312
Telencephalon - Subpallial Gad1b cluster	0.71727	Gad1b-GFP	3.0527
Rhombencephalon - Gad1b Stripe 1	0.70487	Glyt2-GFP	1.6846
Diencephalon - Intermediate Hypothalamus	0.59304	Elavl3-H2BRFP	2.0197
Diencephalon - Hypothalamus - Caudal Hypothalamus Neural Cluster	0.54827	EtVmat2-GFP	1.1757
Telencephalon - Subpallium	0.39034	Gad1b-GFP	3.7814
Rhombencephalon - Neuropil Region 5	0.21483	Elavl3-H2BRFP	1.7324

### Sheet: Upregulated
Upregulated regions in 4oC (Aβ short)	Signal in ROI	Top Label	Signal
ROI name
Mesencephalon - Oxtl Cluster Sparse	1590.53	Anti-Zrf1(GFAP)	2.3309
Diencephalon - Pretectum	897.176	Anti-Zrf1(GFAP)	2.3562
Mesencephalon - Vglut2 cluster 1	811.995	Vglut2a-GFP	2.6086
Mesencephalon - Medial Tectal Band	809.182	Gad1b-GFP	1.5656
Telencephalon - Subpallial Otpb strip	685.235	Oxtl-GFP	1.0699
Diencephalon - Eminentia Thalami	657.725	Olig2-GFP	1.3207
Diencephalon - Hypothalamus Vglut2 Cluster 2	569.374	Vglut2a-GFP	2.5663
Diencephalon - Hypothalamus Vglut2 Cluster 3	515.465	Vglut2a-GFP	2.4397
Ganglia - Facial Sensory Ganglion	505.572	Elavl3-H2BRFP	3.2726
Diencephalon - Migrated Posterior Tubercular Area (M2)	447.243	Vglut2a-GFP	1.8785
Diencephalon - Olig2 Band	424.793	Olig2-GFP	1.762
Mesencephalon - Tegmentum	374.652	Gad1b-GFP	1.8237
Diencephalon - Optic Chiasm	370.223	Isl2bGal4-uasDendra	27.367
Telencephalon - Optic Commissure	360.768	Isl2bGal4-uasDendra	19.53
Telencephalon - Olfactory Bulb	354.808	Vglut2a-GFP	4.2407
Diencephalon - Dopaminergic Cluster 6 - hypothalamus	324.949	Elavl3-H2BRFP	1.3902
Diencephalon - Diffuse Nucleus of the Intermediate Hypothalamus	236.2	Vglut2a-GFP	2.4431
Telencephalon - Anterior Commisure	213.91	Anti-Zrf2	5.6009
Mesencephalon -	175.98	Gad1b-GFP	4.3602
Diencephalon - Oxtl Cluster 2	169.995	Isl2bGal4-uasDendra	6.4747
Rhombencephalon - Cerebellar Neuropil 1	169.26	Anti-Zrf2	5.4524
Rhombencephalon - Cerebelluar-Vglut2 enriched areas	166.17	Vglut2a-GFP	3.5274
Diencephalon - Retinal Arborization Field 2 (AF2- Approximate Location)	161.987	Isl2bGal4-uasDendra	11.1397
Diencephalon - Olig2 Band 2	161.482	Olig2-GFP	2.5961
Diencephalon - Hypothalamus Olig2 cluster	133.069	Elavl3-H2BRFP	5.0164
Diencephalon - Dorsal Thalamus	111.933	Anti-Zrf1(GFAP)	1.3949
Mesencephalon - Tectum Stratum Periventriculare	103.689	Elavl3-H2BRFP	3.6095
Rhombencephalon - Tangential Vestibular Nucleus	100.892	6.7FRhcrtR-Gal4-uasKaede	7.4171
Telencephalon - Vglut2 rind	94.6398	Vglut2a-GFP	4.5468
Diencephalon - Hypothamic VentroLateral VMAT cluster	93.4626	Elavl3-H2BRFP	4.6941
Rhombencephalon - Interpeduncular Nucleus	90.721	Anti-Zrf1(GFAP)	1.1626
Telencephalon - Postoptic Commissure	88.5086	Anti-Zrf2	1.8448
Diencephalon - Dopaminergic Cluster 4/5 - posterior tuberculum and hypothalamus	84.0162	Anti-TH	1.4353
Diencephalon - Postoptic Commissure	82.184	Anti-Zrf2	1.3221
Telencephalon -	81.6266	Vglut2a-GFP	3.2782
Diencephalon - Otpb Cluster 2	80.0064	Gad1b-GFP	1.2869
Mesencephalon - Isl1 cluster of the mesencephalic region	77.927	Vglut2a-GFP	2.5433
Telencephalon - Olig2 Cluster	72.9785	Gad1b-GFP	3.1218
Diencephalon - Intermediate Hypothalamus	68.9603	Vglut2a-GFP	2.7696
Diencephalon - Hypothalamus Gad1b Cluster 2	68.4916	Anti-Zrf2	2.3508
Rhombencephalon - Corpus Cerebelli	64.3524	Vglut2a-GFP	3.1198
Telencephalon - Subpallium	56.7692	Gad1b-GFP	3.3412
Diencephalon - Preoptic Area	54.8534	Olig2-GFP	1.313
Diencephalon -	54.1048	Anti-Zrf1(GFAP)	2.3285
Rhombencephalon - Glyt2 Cluster 8	53.9323	EtVmat2-GFP	1.5733
Mesencephalon - Sparse 6.7FRhcrtR cluster	53.5513	Gad1b-GFP	1.7101
Diencephalon - Anterior pretectum cluster of vmat2 Neurons	51.243	Elavl3-H2BRFP	1.5532
Diencephalon - Dopaminergic Cluster 7 - Caudal Hypothalamus	47.1475	Anti-TH	1.2914
Rhombencephalon - Rhombomere 1	46.4412	Vglut2a-GFP	2.4466
Rhombencephalon - Cerebellum	45.0978	Vglut2a-GFP	3.8145
Telencephalon - Pallium	44.9825	Vglut2a-GFP	4.0847
Mesencephalon - Torus Semicircularis	42.9221	Anti-Zrf2	2.2986
Rhombencephalon - Neuropil Region 6	42.1498	Isl2bGal4-uasDendra	1.5545
Telencephalon - Subpallial Gad1b cluster	38.3083	Gad1b-GFP	4.4827
Diencephalon - Hypothalamus Gad1b Cluster 1	35.6133	Gad1b-GFP	2.0542
Diencephalon - Caudal Hypothalamus	34.6956	Anti-Zrf2	1.3673
Diencephalon - Pretectal Gad1b Cluster	34.5975	Anti-Zrf1(GFAP)	5.8706
Rhombencephalon - Spiral Fiber Neuron Anterior cluster	30.1008	6.7FRhcrtR-Gal4-uasKaede	3.9951
Diencephalon - Preoptic Otpb Cluster	29.9736	Otpb.A-Nsfb-GFP	1.9515
Diencephalon - Torus Lateralis	29.9338	Elavl3-H2BRFP	2.4788
Mesencephalon - NucMLF (nucleus of the medial longitudinal fascicle)	29.1005	SpinalBackfills	7.1104
Rhombencephalon - Rhombomere 5	29.0106	6.7FRhcrtR-Gal4-uasKaede	3.4269
Rhombencephalon - Otpb Cluster 4	27.4197	Otpb.A-Gal4-UAS-GCaMP_6	1.4529
Mesencephalon - Oculomotor Nucleus nIII	24.0474	SpinalBackfills	2.3835
Diencephalon - Pretectal dopaminergic cluster	22.725	Elavl3-H2BRFP	1.6393
Diencephalon - Ventral Thalamus	21.9297	Gad1b-GFP	2.1414
Rhombencephalon - Neuropil Region 5	17.9301	Anti-GlyR	2.3017
Telencephalon - Isl1 cluster 1	16.7309	Isl1-GFP	2.8184
Ganglia - Anterior Lateral Line Ganglion	16.4497	Elavl3-H2BRFP	3.6375
Rhombencephalon -	16.4046	Vglut2a-GFP	3.0327
Telencephalon - S1181t Cluster	14.8057	Gad1b-GFP	1.2177
Telencephalon - Olfactory bulb dopaminergic neuron areas	13.953	Gad1b-GFP	2.2979
Rhombencephalon - Otpb Cluster 3	13.6237	Anti-5HT	1.1042
Diencephalon - Hypothalamus - Caudal Hypothalamus Neural Cluster	12.6436	Anti-5HT	1.9744
Rhombencephalon - RoM3	10.1234	SpinalBackfills	9.5777
Rhombencephalon - Valvula Cerebelli	8.7206	Vglut2a-GFP	2.4212
Rhombencephalon - Rhombomere 4	7.7132	Anti-GlyR	1.9898
Diencephalon - Posterior Tuberculum	6.9502	Elavl3-H2BRFP	3.3872
Rhombencephalon - Rhombomere 3	5.5839	Anti-GlyR	1.8242
Rhombencephalon - Neuropil Region 4	5.2459	Anti-Gad67	2.3488
Mesencephalon - Vmat2 cluster2	5.2228	Gad1b-GFP	2.4541
Rhombencephalon - Oculomotor Nucleus nIV	5.2203	Anti-Znp1(Synaptotagmin2)	2.1281
Mesencephalon - Otpb Cluster	4.5572	Gad1b-GFP	1.8692
Rhombencephalon - Gad1b Cluster 2	3.8607	Gad1b-GFP	1.8956
Rhombencephalon - Rhombomere 2	3.5083	Anti-GlyR	1.6488
Diencephalon - Dopaminergic Cluster 1 - ventral thalamic and periventricular posterior tubercular DA neurons	3.2747	Elavl3-H2BRFP	2.588
Diencephalon - Oxtl Cluster 1 in Preoptic Area	2.8929	Oxtl-GFP	6.3118
Diencephalon - Medial vglut2 cluster	2.8569	Vglut2a-GFP	3.5174
Mesencephalon - Torus Longitudinalis	2.8233	Anti-Zrf1(GFAP)	8.2832
Ganglia - Statoacoustic Ganglion	2.6676	Elavl3-H2BRFP	1.7915
Rhombencephalon - Eminentia Granularis	2.1423	Otpb.A-Gal4-UAS-GCaMP_6	2.0808
Rhombencephalon - Vmat2 Cluster 5	2.0509	EtVmat2-GFP	3.5884
Diencephalon - Preoptic area posterior dopaminergic cluster	2.0089	Isl2bGal4-uasDendra	2.4207
Rhombencephalon - Raphe - Superior	1.956	Pet1-GFP	2.2955
Rhombencephalon - Gad1b Cluster 3	1.814	EtVmat2-GFP	2.1045
Rhombencephalon - Gad1b Stripe 3	1.3889	EtVmat2-GFP	1.338
Rhombencephalon - Glyt2 Cluster 13	1.3199	Anti-Zrf1(GFAP)	3.7126
Rhombencephalon - Anterior Cluster of nV Trigeminal Motorneurons	1.172	Isl1-GFP	2.3095
Rhombencephalon - Vglut2 Stripe 4	0.72952	Vglut2a-GFP	1.4834
Rhombencephalon - Neuropil Region 3	0.21082	Anti-Znp1(Synaptotagmin2)	2.7043
Rhombencephalon - Rhombomere 6	0.05979	Gad1b-GFP	2.5099
