## Supplemental Table 2 for "Sleep is bi-directionally modified by amyloid beta oligomers"

### Sheet: Downregulated
Downregulated regions in 25oC prep (Aβ-long)	Signal in ROI
ROI name
Rhombencephalon - 6.7FDhcrtR-Gal4 Cluster 3	26715.8
Rhombencephalon - CaV	25206.7
Rhombencephalon - CaD	25170.1
Rhombencephalon - Glyt2 Cluster 6	24105.1
Rhombencephalon - Gad1b Cluster 12	23686.1
Rhombencephalon - MiT	23440.9
Rhombencephalon - MiD3	23202.5
Rhombencephalon - Glyt2 Cluster 11	23150.7
Rhombencephalon - RoL3	22994.7
Rhombencephalon - RoL-R1	22582.7
Rhombencephalon - Spiral Fiber Neuron Posterior cluster	22519.1
Diencephalon - Retinal Arborization Field 3 (AF3)	22398.1
Diencephalon - Retinal Arborization Field 1 (AF1- Approximate Location)	22309
Rhombencephalon - Spiral Fiber Neuron Anterior cluster	22153.2
Rhombencephalon - Otpb Cluster 1	21132.8
Diencephalon - Retinal Arborization Field 4 (AF4)	20923.2
Diencephalon - Hypothalamus Gad1b Cluster 2	20897.1
Diencephalon - Retinal Arborization Field 5 (AF5)	20778.7
Rhombencephalon - Vglut2 cluster 3	20325.4
Diencephalon - Dopaminergic Cluster 7 - Caudal Hypothalamus	20276.8
Rhombencephalon - Ventrolateral population of serotonergic neurons	20214.1
Rhombencephalon - MiV2	20177.7
Diencephalon - Postoptic Commissure	20164.7
Rhombencephalon - Gad1b Cluster 10	20083.3
Rhombencephalon - VII' Facial Motor and octavolateralis efferent neurons	19955.5
Rhombencephalon - RoM1	19876.4
Rhombencephalon - Gad1b Cluster 11	19453.1
Rhombencephalon - MiR2	19438.8
Rhombencephalon - Posterior Cluster of nV Trigeminal Motorneurons	19399
Rhombencephalon - Raphe - Inferior	19220.4
Rhombencephalon - MiR1	19125.2
Rhombencephalon - Glyt2 Cluster 4	18794.3
Rhombencephalon - Spinal Backfill Vestibular Population	18676.5
Rhombencephalon - Glyt2 Cluster 9	18047.3
Rhombencephalon - Neuropil Region 5	17195.7
Rhombencephalon - MiD2	17020.4
Rhombencephalon - RoM2	16818.5
Rhombencephalon - RoV3	16797.2
Telencephalon - Postoptic Commissure	16347.1
Diencephalon - Hypothalamus Gad1b Cluster 1	16088.1
Rhombencephalon - Ptf1a Cluster 1	16058.4
Rhombencephalon - RoM3	15328.8
Rhombencephalon - Isl1 Cluster 3	15149.2
Rhombencephalon - Gad1b Cluster 6	15128
Rhombencephalon - Gad1b Cluster 8	15106.8
Rhombencephalon - Locus Coreuleus	14979.6
Rhombencephalon - Neuropil Region 4	14843.3
Rhombencephalon - Rhombomere 3	14825.2
Rhombencephalon - Gad1b Cluster 19	14749.6
Rhombencephalon - Otpb Cluster 2 - locus coeruleus	14598.3
Rhombencephalon - MiV1	14511.5
Rhombencephalon - Gad1b Cluster 18	14235.9
Diencephalon - Migrated Posterior Tubercular Area (M2)	14155.4
Rhombencephalon - 6.7FDhcrtR-Gal4 Cluster 2 Sparse	13886.9
Rhombencephalon - Oxtl Cluster 2 Near MC axon cap	13627.6
Rhombencephalon - Lobus caudalis cerebelli	13480.1
Rhombencephalon - Rhombomere 6	13421.7
Rhombencephalon - Glyt2 Cluster 8	13403.5
Diencephalon - Hypothalamus Gad1b Cluster 3 Sparse	13391
Rhombencephalon - Glyt2 Cluster 5	13323.2
Diencephalon - Hypothalamus - Intermediate Hypothalamus Neural Cluster	13297.8
Diencephalon - Migrated Area of the Pretectum (M1)	13163.8
Rhombencephalon - Mauthner Cell Axon Cap	12896.2
Rhombencephalon - Tangential Vestibular Nucleus	12862.1
Rhombencephalon - Gad1b Cluster 14	12751.8
Rhombencephalon - Qrfp neuron cluster sparse	12744.7
Rhombencephalon - Olig2 Cluster	12673.9
Diencephalon - Dopaminergic Cluster 3 - hypothalamus	12643.4
Rhombencephalon - VII Facial Motor and octavolateralis efferent neurons	12594.7
Mesencephalon - Isl1 cluster of the mesencephalic region	12492.4
Rhombencephalon - Gad1b Cluster 13	12422.2
Rhombencephalon - Gad1b Cluster 4	12388.6
Rhombencephalon - Glyt2 Cluster 14	12379.6
Ganglia - Statoacoustic Ganglion	11921.4
Diencephalon - Retinal Arborization Field 6 (AF6)	11897.1
Diencephalon - Hypothalamus Vglut2 Cluster 2	11796
Diencephalon - Hypothalamus Qrfp neuron cluster	11652.3
Rhombencephalon - Rhombomere 4	11579.8
Rhombencephalon - 6.7FDhcrtR-Gal4 Cluster 4	11528.3
Rhombencephalon - Glyt2 Cluster 2	11525
Rhombencephalon - Vmat2 Cluster 3	11239.3
Mesencephalon - Torus Semicircularis	11126.1
Diencephalon - Hypothalamus Hcrt Neurons	11019
Rhombencephalon - 6.7FDhcrtR-Gal4 Stripe 2	10915.4
Diencephalon - Rostral Hypothalamus	10913.7
Diencephalon - Hypothalamus Vglut2 Cluster 3	10887.5
Diencephalon - Retinal Arborization Field 2 (AF2- Approximate Location)	10826.7
Rhombencephalon - Rhombomere 2	10736.9
Rhombencephalon - Glyt2 Cluster 12	10731.3
Rhombencephalon - Glyt2 Cluster 7	10730
Diencephalon - Caudal Hypothalamus	10637.9
Rhombencephalon - Olig2 Stripe	10565.4
Rhombencephalon - Rhombomere 5	10377.6
Rhombencephalon - Gad1b Cluster 5	10160.4
Rhombencephalon - Vglut2 cluster 2	10080.3
Mesencephalon - Retinal Arborization Field 9 (AF9)	10021.4
Rhombencephalon - MiM1	9956.83
Diencephalon - Intermediate Hypothalamus	9836.24
Rhombencephalon - Glyt2 Cluster 13	9798.23
Diencephalon - Otpb Cluster 4	9666.2
Ganglia - Facial Sensory Ganglion	9465.26
Rhombencephalon - Medial Vestibular Nucleus	9445.01
Diencephalon - Otpb Cluster 1	9338.64
Diencephalon - Torus Lateralis	9335.47
Rhombencephalon - Cerebellar Neuropil 1	9249.54
Diencephalon - Hypothalamus - Caudal Hypothalamus Neural Cluster	9197.23
Rhombencephalon - Vmat2 Cluster 5	9157.61
Rhombencephalon - 6.7FDhcrtR-Gal4 Stripe 1	9091.86
Rhombencephalon - 6.7FDhcrtR-Gal4 Cluster 1	9021.45
Rhombencephalon - Rhombomere 1	8959.08
Rhombencephalon - S1181t Cluster	8837.81
Diencephalon - Hypothalamus s1181t Cluster	8785.71
Diencephalon - Diffuse Nucleus of the Intermediate Hypothalamus	8777.46
Rhombencephalon - Cerebelluar-Vglut2 enriched areas	8770.76
Diencephalon - Hypothalamus Vglut2 Cluster 4	8653.3
Rhombencephalon - Glyt2 Cluster 1	8550.81
Diencephalon - Otpb Cluster 3	8410.28
Rhombencephalon - Isl1 Cluster 2	8318.82
Mesencephalon - Tecum Neuropil	8088.28
Rhombencephalon -	8030.38
Rhombencephalon - Otpb Cluster 5	8024.62
Rhombencephalon - Vmat2 Cluster 4	7896.92
Rhombencephalon - Gad1b Cluster 9	7893.4
Diencephalon - Dopaminergic Cluster 2 - posterior tuberculum	7878.27
Rhombencephalon - Vglut2 Stripe 4	7824.33
Diencephalon - Oxtl Cluster 2	7802.88
Diencephalon -	7750.26
Rhombencephalon - Gad1b Stripe 3	7621.05
Rhombencephalon - Oxtl Cluster 1 Sparse	7532.94
Rhombencephalon - Cerebellum Gad1b Enriched Areas	7506.71
Diencephalon - Preoptic area posterior dopaminergic cluster	7403.67
Diencephalon - Hypothalamus Vglut2 Cluster 6	7357.49
Rhombencephalon - Vmat2 Cluster 1	7200.09
Rhombencephalon - Anterior Cluster of nV Trigeminal Motorneurons	6965.64
Rhombencephalon - Glyt2 Stripe 3	6638.17
Rhombencephalon - 6.7FDhcrtR-Gal4 Cluster 5	6518.34
Rhombencephalon - Cerebellum	6340.15
Rhombencephalon - Olig2 enriched areas in cerebellum	6228.25
Rhombencephalon - RoL2	6087.91
Rhombencephalon - Corpus Cerebelli	5986.91
Diencephalon - Dopaminergic Cluster 4/5 - posterior tuberculum and hypothalamus	5846.15
Rhombencephalon - Valvula Cerebelli	5746.15
Rhombencephalon - Vmat2 Stripe3	5738.38
Rhombencephalon - Vglut2 Stripe 1	5729.17
Mesencephalon -	5544.82
Mesencephalon - Vmat2 cluster of paraventricular organ	5372.48
Rhombencephalon - Isl1 Cluster 1	5246.39
Rhombencephalon - Eminentia Granularis	5235.71
Rhombencephalon - Raphe - Superior	5076.7
Rhombencephalon - Neuropil Region 3	4865.86
Rhombencephalon - Otpb Cluster 6	4791.57
Rhombencephalon - Gad1b Stripe 1	4683.19
Rhombencephalon - Glyt2 Stripe 1	4675.59
Rhombencephalon - Vglut2 Stripe 3	4614.21
Ganglia - Anterior Lateral Line Ganglion	4573.7
Diencephalon - Oxtl Cluster 1 in Preoptic Area	4542.03
Diencephalon - Preoptic Otpb Cluster	4408.48
Diencephalon - Hypothamic VentroLateral VMAT cluster	4269.7
Rhombencephalon - Vglut2 Stripe 2	4139.56
Diencephalon - Hypothalamus 6.7FRhcrtR-Gal4 cluster 1	4119.44
Rhombencephalon - Rhombomere 7	4051.65
Rhombencephalon - Interpeduncular Nucleus	4006.68
Rhombencephalon - Vmat2 Stripe1	3954.35
Rhombencephalon - Gad1b Cluster 15	3896.57
Rhombencephalon - Vglut2 cluster 4	3846.14
Rhombencephalon - 6.7FDhcrtR-Gal4 Stripe 3	3831.04
Diencephalon - Hypothalamus Olig2 cluster	3825.27
Rhombencephalon - Gad1b Cluster 3	3781.83
Rhombencephalon - X Vagus motorneuron cluster	3728.54
Rhombencephalon - Gad1b Cluster 7	3708.96
Spinal Cord - 6.7FDhcrtR-Gal4 Stripe	3367.88
Diencephalon - Hypothalamus Vglut2 Cluster 5	3363.69
Rhombencephalon - Gad1b Cluster 16	3308.69
Rhombencephalon - Gad1b Stripe 2	3236.7
Diencephalon - Preoptic Area	3207.04
Mesencephalon - Tectum Stratum Periventriculare	3139.48
Rhombencephalon - Neuropil Region 2	3138.67
Rhombencephalon - Neuropil Region 6	3097.67
Telencephalon - Optic Commissure	3080.99
Rhombencephalon - Mauthner	3068.38
Diencephalon - Anterior preoptic dopaminergic cluster	3048.97
Rhombencephalon - 6.7FDhcrtR-Gal4 Stripe 4	2949.01
Telencephalon - Isl1 cluster 2	2936.46
Rhombencephalon - Glyt2 Stripe 2	2928.53
Telencephalon - Telencephalic Migrated Area 4 (M4)	2703.53
Mesencephalon - Tegmentum	2664.66
Rhombencephalon - Vmat2 Cluster 2	2480.83
Telencephalon - Anterior Commisure	2476.16
Mesencephalon - Medial Tectal Band	2289.98
Diencephalon - Posterior Tuberculum	2282.88
Rhombencephalon - Ptf1a Stripe	2271.26
Diencephalon - Optic Chiasm	2159.52
Rhombencephalon - Vglut2 cluster 1	2133.74
Diencephalon - Eminentia Thalami	2127.23
Diencephalon - Dopaminergic Cluster 6 - hypothalamus	2116.38
Diencephalon - Oxtl Cluster 4 - sparse in hypothalamus	1992.97
Diencephalon - Anterior group of the posterior tubercular vmat2 neurons	1963.62
Rhombencephalon - Gad1b Cluster 2	1888.13
Rhombencephalon - Vmat2 Stripe2	1844.35
Rhombencephalon - Gad1b Cluster 1	1676.75
Diencephalon - Isl1 cluster 1	1651.14
Diencephalon - Isl1 cluster 2	1572.68
Rhombencephalon - Glyt2 Cluster 10	1324.54
Rhombencephalon - Caudal Ventral Cluster Labelled by Spinal Backfills	1303.25
Mesencephalon - Retinal Arborization Field 7 (AF7)	1258.22
Diencephalon - Otpb Cluster 2	1177.83
Diencephalon - Hypothalamus Vglut2 Cluster 1	1157.24
Mesencephalon - Torus Longitudinalis	1125.27
Diencephalon - Oxtl Cluster 3	987.115
Diencephalon - Dorsal Thalamus	836.693
Telencephalon - Vglut2 rind	735.828
Diencephalon - Pretectal Gad1b Cluster	701.954
Diencephalon - Habenula	685.571
Rhombencephalon - Otpb Cluster 3	675.244
Mesencephalon - Retinal Arborization Field 8 (AF8)	652.095
Diencephalon - Dopaminergic Cluster 1 - ventral thalamic and periventricular posterior tubercular DA neurons	643.282
Diencephalon - Pituitary	585.432
Telencephalon - Pallium	576.262
Rhombencephalon - Otpb Cluster 4	568.093
Telencephalon -	538.887
Diencephalon - Olig2 Band 2	513.879
Diencephalon - Preoptic area Vglut2 cluster	476.527
Diencephalon - Ventral Thalamus	421.839
Diencephalon - Left Habenula Vglut2 Cluster	395.609
Diencephalon - Anterior pretectum cluster of vmat2 Neurons	364.133
Diencephalon - Pretectal dopaminergic cluster	280.327
Mesencephalon - Vmat2 cluster2	244.526
Diencephalon - Pretectum	241.03
Diencephalon - Olig2 Band	233.055
Rhombencephalon - Noradrendergic neurons of the Interfascicular and Vagal areas	201.91
Ganglia - Trigeminal Ganglion	195.397
Telencephalon - Subpallium	119.657
Diencephalon - Medial vglut2 cluster	111.175
Rhombencephalon - Glyt2 Cluster 3	82.8251
Diencephalon - Hypothalamus 6.7FRhcrtR-Gal4 cluster 2	77.4062
Rhombencephalon - Oculomotor Nucleus nIV	49.2392
Diencephalon - Right Habenula Vglut2 Cluster	38.3362
Diencephalon - Pineal Vmat2 cluster	30.645
Mesencephalon - Oculomotor Nucleus nIII	29.7012
Telencephalon - Olfactory Bulb	21.1804
Diencephalon - Isl1 cluster 3	16.6662
Diencephalon - Pineal	13.261
Telencephalon - Isl1 cluster 1	8.2481
Telencephalon - Olfactory bulb dopaminergic neuron areas	6.9215
Ganglia - Olfactory Epithelium	3.2004
Telencephalon - Subpallial Gad1b cluster	2.6191
Telencephalon - Olig2 Cluster	1.5564
Telencephalon - Vmat2 cluster	0.59222

### Sheet: Upregulated
Upregulated regions in 25oC prep (Aβ-long)	Signal in ROI	Top Label	Signal
ROI name
None
